# MiR-212-3p functions as a tumor suppressor gene in group 3 medulloblastoma via targeting Nuclear Factor I/B (NFIB)

**DOI:** 10.1101/2021.04.15.440074

**Authors:** Naveenkumar Perumal, Ranjana K. Kanchan, David Doss, Noah Bastola, Pranita Atri, Ramakanth C. Venkata, Ishwor Thapa, Raghupathy Vengoji, Shailendra K. Maurya, David Klinkebiel, Geoffrey A. Talmon, Mohd W. Nasser, Surinder K. Batra, Sidharth Mahapatra

## Abstract

**Background:** Medulloblastoma (MB), the most frequent malignant pediatric brain tumor, is subdivided into four primary subgroups, wingless-type (WNT), sonic hedgehog (SHH), group 3, and group 4. Haploinsufficiency of chromosome 17p13.3 and c-Myc amplification distinguish high-risk group 3 tumors associated with rapid metastasis, recurrence and early mortality. We sought to identify the role of miR-212-3p, which resides on chromosome 17p13.3, in the pathophysiology of group 3 MB.

**Methods:** We first determined miR-212-3p expression in group 3 MB using several publicly-available datasets with confirmatory studies *in vitro*. We then identified epigenetic regulation by studying methylation and HDAC modifications along the promoter region. We used two systems for expression restoration, i.e. transient transfection or stable induction, to delineate miR-212-3p’s tumor suppressive and biochemical properties via assays assessing cancer proliferation, migration, invasion, colony formation, along with cell cycle and apoptosis analyses. We then compared MB and miR target databases to isolate a putative target whose biochemical and oncogenic properties were similarly elucidated using either transient silencing of target expression or stable induction of miR-212-3p.

**Results:** RNA expression analyses revealed dramatically reduced miR-212-3p levels in group 3 tumors and cell lines mainly through epigenetic silencing via histone modifications. Restoring miR-212-3p expression reduced *in vitro* cancer cell proliferation, migration, colony formation, and wound healing. Elevated miR-212-3p levels shifted c-Myc phosphorylation (from serine-62 to threonine-58), triggering destabilization and degradation; concurrently, its pro-apoptotic binding partners, i.e., Bin-1 and P19^ARF^, were upregulated with subsequent elevated apoptotic signals. Using a combination of transcriptomic data and dual luciferase assay, we isolated an oncogenic target of miR-212-3p, i.e. NFIB, a nuclear transcription factor implicated in metastasis and recurrence in various cancers. Increased expression of NFIB was confirmed in group 3 tumors, with poor survival shown in high-expressing patients. Transient NFIB silencing *in vitro* reduced cancer cell proliferation, colony formation, migration, and invasion. Concurrently, in group 3 MB cells, reduced medullosphere formation along with decreased expression of stem cell markers (Nanog, Oct4, Sox2, CD133) were noted.

**Conclusion:** These results substantiate the tumor-suppressive role of miR-212-3p in group 3 MB and provide a potential therapeutic oncogenic target implicated in metastasis and tumor recurrence.
