## Supplementary Table 2 for "MiR-212-3p functions as a tumor suppressor gene in group 3 medulloblastoma via targeting Nuclear Factor I/B (NFIB)"

### Sheet: funset-csv-download
Supplementary Table 2
Cluster	GO Term	GO Name	FDR	Enrichment Score	SSX	SSY	Genes...
0	GO:0017062	respiratory chain complex III assembly	0.0245031	12.7641	-0.396	-0.525	BCS1L UQCC1 UQCC2 UQCR10
0	GO:0034551	mitochondrial respiratory chain complex III assembly	0.0245031	12.7641	-0.354	-0.593	BCS1L UQCC1 UQCC2 UQCR10
0	GO:0017004	cytochrome complex assembly	0.0240269	5.91277	-0.401	-0.507	CYBA BCS1L UQCC1 UQCC2 PET117 UQCR10 PET100
0	GO:0033108	mitochondrial respiratory chain complex assembly	0.0407495	3.36075	-0.363	-0.561	NDUFAF3 NDUFS8 BCS1L UQCC1 ACAD9 NDUFA11 UQCC2 PET117 UQCR10 NDUFB10 PET100
0	GO:0022607	cellular component assembly	0.0328076	1.39509	-0.411	-0.412	RPA1 ITGB4 COL6A2 TGFB1 TUBB SLC2A1 RAB34 TK1 CENPW XRCC3 NRP1 PDXP ANXA6 SMAD4 CTNND1 CAMK2D SOD2 NRCAM RAC3 CDC42 NUP93 NDUFAF3 TMEM138 WRAP73 CENPE CAV1 HAUS2 OFD1 ARL6 ATG2B ATL3 TMED10 BLM CYBA RAB8A CORO1B KNL1 SOAT1 DMKN GEMIN4 KRT19 GTF2A2 TM9SF4
1	GO:1901137	carbohydrate derivative biosynthetic process	0.0127083	1.97347	0.176	0.349	GAPDH UMPS TGFB1 CHST11 TK1 GMPS MOGS IL1B FASN PPT1 ADCY9 DDOST PAPSS2 TUSC3 KRTCAP2 UGGT1 CAD RRM1 ELOVL6 LMAN1 TECR GPAA1 B3GAT3 ATP5PB PAPSS1 PXYLP1 GCNT1 POMGNT2 MGAT2 ATP5MC1 ATP5MF ATP5MG C1GALT1C1 ST3GAL2 PIGW LCMT2 HSD17B8 ATP5PD
1	GO:1901362	organic cyclic compound biosynthetic process	0.0428451	1.56258	0.202	0.266	GAPDH MAX RPA1 UMPS TGFB1 TK1 GMPS CCNB1 SLBP MLF1 AK1 CDK8 ARHGAP35 CSTF3 PWP1 PTTG1 FASN DHCR24 ERG28 PPT1 ADCY9 BLM PAPSS2 NT5E KLF13 GTF2A2 LBR GLIS3 DVL1 INTS3 CAD HSD17B11 RRM1 TTF2 SNAPC4 ELOVL6 FECH DNPH1 GTF3C1 TECR SPRTN DVL2 TAF1C ZNF202 CLP1 I
1	GO:0044260	cellular macromolecule metabolic process	7.9269e-05	1.38528	0.172	0.054	GAPDH MAX RPA1 CTSB NUP88 AURKA CDC25B TGFB1 USP19 TIMELESS TGFBI AP2M1 CHST11 PARP14 TK1 SLC30A9 LGALS1 MOGS CCNB1 BUB1B DCLRE1B MDC1 XRCC3 POLA2 MND1 APOBEC3B CAB39 DNASE2 PASK SAE1 UBE4A WNK3 SLBP FAM111A MLF1 PDXP CCDC115 GATB IL1B HBEGF IGFBP6 ITGAV
1	GO:1901576	organic substance biosynthetic process	0.0240269	1.37662	0.126	0.32	GAPDH G6PC3 MAX RPA1 UMPS COL5A1 TGFB1 TIMELESS GSTK1 CHST11 SLC2A1 TK1 GMPS MOGS CCNB1 POLA2 SLBP FAM111A MLF1 AK1 GATB IL1B CDK8 EEF1A2 ARHGAP35 CSTF3 PWP1 SEPHS1 PTTG1 INPP5E FASN DHCR24 ERG28 ASS1 PPT1 ADCY9 BLM DDOST PTGES2 PAPSS2 ACER3 CERS2 NT5E FU
2	GO:0009260	ribonucleotide biosynthetic process	0.00200571	3.49287	0.437	-0.407	GAPDH UMPS TGFB1 GMPS FASN PPT1 ADCY9 PAPSS2 CAD ELOVL6 TECR ATP5PB PAPSS1 ATP5MC1 ATP5MF ATP5MG HSD17B8 ATP5PD
2	GO:0009152	purine ribonucleotide biosynthetic process	0.00966422	3.25891	0.487	-0.404	GAPDH TGFB1 GMPS FASN PPT1 ADCY9 PAPSS2 ELOVL6 TECR ATP5PB PAPSS1 ATP5MC1 ATP5MF ATP5MG HSD17B8 ATP5PD
2	GO:0006164	purine nucleotide biosynthetic process	0.0152321	3.06338	0.482	-0.36	GAPDH TGFB1 GMPS FASN PPT1 ADCY9 PAPSS2 ELOVL6 TECR ATP5PB PAPSS1 ATP5MC1 ATP5MF ATP5MG HSD17B8 ATP5PD
2	GO:1901293	nucleoside phosphate biosynthetic process	0.0115678	2.74824	0.424	-0.354	GAPDH UMPS TGFB1 GMPS AK1 FASN PPT1 ADCY9 PAPSS2 CAD RRM1 ELOVL6 TECR ATP5PB PAPSS1 ATP5MC1 ATP5MF ATP5MG HSD17B8 ATP5PD
2	GO:0009165	nucleotide biosynthetic process	0.0152321	2.74203	0.432	-0.37	GAPDH UMPS TGFB1 GMPS FASN PPT1 ADCY9 PAPSS2 CAD RRM1 ELOVL6 TECR ATP5PB PAPSS1 ATP5MC1 ATP5MF ATP5MG HSD17B8 ATP5PD
3	GO:0030163	protein catabolic process	0.0230629	1.91461	0.545	0.249	CTSB AURKA USP19 AP2M1 CCNB1 BUB1B UBE4A CCDC115 PSMA2 ANAPC15 PTTG1 ENC1 HUWE1 WFS1 PPT1 LYPLAL1 UBA6 SKP2 RNF130 DERL2 UGGT1 SIAH2 NHLRC3 MAN1B1 LYPLA2 RNF215 UBE2K FBXO22 USP9X PCYOX1L CUL4A TRIM32 CDC26 RNF111 PSMF1 TNFAIP1 UBL7
3	GO:0036211	protein modification process	0.0309731	1.35479	0.473	0.31	GAPDH NUP88 AURKA CDC25B TGFB1 USP19 PARP14 LGALS1 MOGS CAB39 PASK SAE1 UBE4A WNK3 PDXP IL1B HBEGF ITGAV PSMA2 HDAC5 SMAD4 PDGFB TLR4 CDK8 RASA1 PTPRF CAMK2D MAPK1 STK11 CSK PPIB SEPHS1 NUP93 ENC1 HUWE1 MAN2A2 ZNF335 WFS1 BCR PPT1 LYPLAL1 SPTBN2 DDOST UBA
3	GO:1901564	organonitrogen compound metabolic process	0.0313615	1.23046	0.332	0.349	GAPDH UMPS CTSB NUP88 CPM PLAU AURKA CDC25B TGFB1 USP19 TGFBI GSTK1 AP2M1 CHST11 PARP14 TK1 GMPS LGALS1 MOGS CCNB1 BUB1B FIGNL1 CAB39 PASK SAE1 UBE4A WNK3 PGD PDXP CCDC115 GATB IL1B HBEGF IGFBP6 ITGAV PSMA2 HDAC5 SMAD4 PDGFB TLR4 CDK8 ECE1 RASA1 PTPRF CAM
4	GO:0036296	response to increased oxygen levels	0.0394	10.4433	0.034	-0.73	CCDC115 CAV1 ATP6AP1 ATP6V1A
4	GO:0044772	mitotic cell cycle phase transition	0.0497197	2.3319	-0.121	-0.553	MAX RPA1 AURKA CDC25B TUBB CCNB1 POLA2 CDKN2C HAUS2 OFD1 SKP2 CEP164 PRKAR2B BCAT1 PPP1R12B CUL4A ORC5 CEP63 CETN2
4	GO:1903047	mitotic cell cycle process	0.0268028	1.90735	-0.165	-0.468	MAX RPA1 NSL1 AURKA CDC25B TGFB1 TUBB CCNB1 BUB1B DCLRE1B MDC1 POLA2 PSRC1 CDKN2C RASA1 WRAP73 CENPE NCAPG HAUS2 OFD1 BLM SKP2 CEP164 INTS3 PRKAR2B SMC1A BCAT1 PPP1R12B BRSK1 CUL4A ORC5 CEP63 CETN2 NABP2 PTPA
5	GO:0000079	regulation of cyclin-dependent protein serine/threonine kinase activity	0.0223473	3.90013	-0.7	0.349	CCNB1 PSRC1 CDKN2C PDGFB BLM CCNG2 TFAP4 CDK5RAP1 GTPBP4 MAPRE3 MEN1
5	GO:1904029	regulation of cyclin-dependent protein kinase activity	0.0260547	3.67338	-0.683	0.381	CCNB1 PSRC1 CDKN2C PDGFB BLM CCNG2 TFAP4 CDK5RAP1 GTPBP4 MAPRE3 MEN1
5	GO:0010389	regulation of G2/M transition of mitotic cell cycle	0.0457659	2.5815	-0.447	0.603	AURKA CDC25B TUBB CCNB1 PSMA2 HAUS2 HMMR OFD1 BLM CEP164 PRKAR2B USP47 BRSK1 CEP63 CETN2 PSMF1
5	GO:0007346	regulation of mitotic cell cycle	0.0102928	1.9859	-0.523	0.448	AURKA CDC25B TGFB1 TUBB CCNB1 BUB1B DCLRE1B MDC1 XRCC3 PSRC1 CDKN2C PDXP IL1B PSMA2 PDGFB ANAPC15 CENPE PTTG1 HAUS2 HMMR OFD1 BLM LRP5 CEP164 CCNG2 INTS3 TFAP4 PRKAR2B SMC1A USP47 BRSK1 PPP1R9B NACC2 CEP63 CETN2 NABP2 CDC26 PSMF1 AURKAIP1
5	GO:0045786	negative regulation of cell cycle	0.0291984	1.91461	-0.525	0.506	MAX AURKA TGFB1 TIMELESS CCNB1 BUB1B DCLRE1B MDC1 CAB39 MLF1 CDKN2C PSMA2 STK11 PTTG1 DHCR24 BLM INTS3 ING4 TFAP4 CDK5RAP1 SMC1A USP47 BRSK1 PPP1R9B CUL4A MEN1 NACC2 PCGF2 CEP63 NABP2 PSMF1 RHNO1 NUDT6 AURKAIP1
5	GO:0051726	regulation of cell cycle	0.00122525	1.83436	-0.486	0.488	MAX AURKA CDC25B TGFB1 USP19 TIMELESS TUBB CCNB1 BUB1B DCLRE1B MDC1 FIGNL1 XRCC3 CAB39 PSRC1 MLF1 CDKN2C STAT3 PDXP IL1B PSMA2 PDGFB STK11 CDC42 LRP6 ANAPC15 CENPE PTTG1 HAUS2 HMMR DHCR24 OFD1 BLM LRP5 SKP2 CEP164 CCNG2 INTS3 ING4 TFAP4 PRKAR2B CDK5RAP1 G
6	GO:0002084	protein depalmitoylation	0.0245031	21.5394	0.58	0.107	PPT1 LYPLAL1 LYPLA2
6	GO:0019941	modification-dependent protein catabolic process	0.0457659	1.94592	0.577	0.034	AURKA USP19 CCNB1 BUB1B UBE4A PSMA2 ANAPC15 PTTG1 HUWE1 WFS1 UBA6 SKP2 RNF130 DERL2 SIAH2 NHLRC3 MAN1B1 RNF215 UBE2K FBXO22 USP9X PCYOX1L CUL4A TRIM32 CDC26 RNF111 PSMF1 TNFAIP1 UBL7
6	GO:0044257	cellular protein catabolic process	0.0291984	1.91461	0.532	0.049	CTSB AURKA USP19 AP2M1 CCNB1 BUB1B UBE4A CCDC115 PSMA2 ANAPC15 PTTG1 ENC1 HUWE1 WFS1 UBA6 SKP2 RNF130 DERL2 UGGT1 SIAH2 NHLRC3 MAN1B1 RNF215 UBE2K FBXO22 USP9X PCYOX1L CUL4A TRIM32 CDC26 RNF111 PSMF1 TNFAIP1 UBL7
6	GO:0051603	proteolysis involved in cellular protein catabolic process	0.0394	1.90272	0.556	0.04	CTSB AURKA USP19 CCNB1 BUB1B UBE4A PSMA2 ANAPC15 PTTG1 ENC1 HUWE1 WFS1 UBA6 SKP2 RNF130 DERL2 UGGT1 SIAH2 NHLRC3 MAN1B1 RNF215 UBE2K FBXO22 USP9X PCYOX1L CUL4A TRIM32 CDC26 RNF111 PSMF1 TNFAIP1 UBL7
6	GO:0044267	cellular protein metabolic process	0.00966422	1.35859	0.391	0.05	GAPDH CTSB NUP88 AURKA CDC25B TGFB1 USP19 TGFBI AP2M1 PARP14 LGALS1 MOGS CCNB1 BUB1B CAB39 PASK SAE1 UBE4A WNK3 PDXP CCDC115 GATB IL1B HBEGF IGFBP6 ITGAV PSMA2 HDAC5 SMAD4 PDGFB TLR4 CDK8 RASA1 PTPRF CAMK2D MAPK1 STK11 CSK EEF1A2 PPIB ANAPC15 SEPHS1 NUP93
6	GO:0006464	cellular protein modification process	0.0309731	1.35479	0.438	0.073	GAPDH NUP88 AURKA CDC25B TGFB1 USP19 PARP14 LGALS1 MOGS CAB39 PASK SAE1 UBE4A WNK3 PDXP IL1B HBEGF ITGAV PSMA2 HDAC5 SMAD4 PDGFB TLR4 CDK8 RASA1 PTPRF CAMK2D MAPK1 STK11 CSK PPIB SEPHS1 NUP93 ENC1 HUWE1 MAN2A2 ZNF335 WFS1 BCR PPT1 LYPLAL1 SPTBN2 DDOST UBA
7	GO:0046390	ribose phosphate biosynthetic process	0.00287221	3.35679	0.247	-0.252	GAPDH UMPS TGFB1 GMPS FASN PPT1 ADCY9 PAPSS2 CAD ELOVL6 TECR ATP5PB PAPSS1 ATP5MC1 ATP5MF ATP5MG HSD17B8 ATP5PD
7	GO:0072522	purine-containing compound biosynthetic process	0.02491	2.83646	0.413	-0.241	GAPDH TGFB1 GMPS FASN PPT1 ADCY9 PAPSS2 ELOVL6 TECR ATP5PB PAPSS1 ATP5MC1 ATP5MF ATP5MG HSD17B8 ATP5PD
7	GO:0034654	nucleobase-containing compound biosynthetic process	0.021457	1.70259	0.389	-0.268	GAPDH MAX RPA1 UMPS TGFB1 TK1 GMPS CCNB1 SLBP MLF1 AK1 CDK8 ARHGAP35 CSTF3 PWP1 PTTG1 FASN PPT1 ADCY9 BLM PAPSS2 NT5E KLF13 GTF2A2 GLIS3 DVL1 INTS3 CAD RRM1 TTF2 SNAPC4 ELOVL6 DNPH1 GTF3C1 TECR SPRTN DVL2 TAF1C ZNF202 CLP1 IRF3 POLR2G ATP5PB MMS19 PAPSS1
8	GO:0044770	cell cycle phase transition	0.0226821	2.49216	-0.449	-0.172	MAX RPA1 AURKA CDC25B TIMELESS TUBB CCNB1 POLA2 SLBP CDKN2C HAUS2 OFD1 SKP2 CEP164 PRKAR2B BCAT1 PPP1R12B CUL4A ORC5 CEP63 CETN2
8	GO:0022402	cell cycle process	0.00200571	1.89622	-0.358	-0.204	MAX RPA1 NSL1 AURKA CDC25B TGFB1 TIMELESS TUBB CCNB1 BUB1B DCLRE1B CENPW MDC1 FIGNL1 POLA2 MND1 CAB39 PSRC1 SLBP MLF1 CDKN2C RASA1 STK11 WRAP73 CENPE NCAPG PTTG1 ANXA11 HAUS2 DHCR24 OFD1 BLM ASPM ARAP1 KNL1 SKP2 CEP164 INTS3 ING4 PRKAR2B MAPRE3 SMC1A BCAT
8	GO:0007049	cell cycle	0.00725558	1.77123	-0.377	-0.145	MAX RPA1 NSL1 AURKA CDC25B TGFB1 TIMELESS TUBB CCNB1 BUB1B DCLRE1B CENPW MDC1 FIGNL1 POLA2 MND1 CAB39 PSRC1 SLBP MLF1 CDKN2C RASA1 STK11 WRAP73 CENPE NCAPG PTTG1 ANXA11 HAUS2 DHCR24 OFD1 BLM ASPM ARAP1 KNL1 SKP2 CEP164 CCNG2 INTS3 ING4 PRKAR2B MAPRE3 SMC1
8	GO:0006996	organelle organization	0.00122525	1.439	-0.466	-0.335	GAPDH RPA1 NSL1 AURKA TUBB SHROOM3 GSTK1 AP2M1 PARP14 RAB34 CCNB1 BUB1B DCLRE1B CENPW FIGNL1 XRCC3 POLA2 MND1 PSRC1 NRP1 PDXP CCDC115 HDAC5 SOD2 RAC3 CDC42 ARHGAP35 NUP93 NDUFAF3 TMEM138 WRAP73 CENPE NCAPG PTTG1 CAV1 LAPTM4B HAUS2 HUWE1 ZNF335 OFD1 ARL6 A
8	GO:0016043	cellular component organization	0.000289226	1.33981	-0.418	-0.319	GAPDH RPA1 RABEP1 NSL1 COL5A1 AURKA ITGA3 ITGB4 COL6A2 TGFB1 TUBB TGFBI SHROOM3 GSTK1 AP2M1 SLC2A1 PARP14 RAB34 TK1 CCNB1 BUB1B DCLRE1B CENPW FIGNL1 XRCC3 POLA2 MND1 DNASE2 PSRC1 SLITRK4 ZC4H2 NRP1 COL18A1 PDXP CCDC115 ANXA6 HBEGF ITGAV HDAC5 SMAD4 PDGFB
8	GO:0009987	cellular process	0.0313615	1.06511	-0.385	-0.07	GAPDH G6PC3 MAX RPA1 UMPS CTSB HSBP1 NUP88 RABEP1 NSL1 CPM COL5A1 IL11 PLAU AURKA CDC25B ITGA3 ITGB4 COL6A2 TGFB1 USP19 TIMELESS TUBB TGFBI SHROOM3 GSTK1 AP2M1 CHST11 SLC26A6 SLC2A1 PARP14 RAB34 TK1 GMPS SLC30A9 GCOM1 LGALS1 MOGS CCNB1 BUB1B DCLRE1B CENPW
9	GO:0009058	biosynthetic process	0.0253098	1.36591	-0.104	0.303	GAPDH G6PC3 MAX RPA1 UMPS COL5A1 TGFB1 TIMELESS GSTK1 CHST11 SLC2A1 TK1 GMPS MOGS CCNB1 POLA2 SLBP FAM111A MLF1 AK1 GATB IL1B CDK8 EEF1A2 ARHGAP35 CSTF3 PWP1 SEPHS1 PTTG1 INPP5E FASN DHCR24 ERG28 ASS1 PPT1 ADCY9 BLM CYBA DDOST PTGES2 PAPSS2 ACER3 CERS2 NT
9	GO:0044238	primary metabolic process	0.00122525	1.23272	-0.042	0.507	GAPDH G6PC3 MAX RPA1 UMPS CTSB NUP88 CPM PLAU AURKA CDC25B TGFB1 USP19 TIMELESS TGFBI AP2M1 CHST11 SLC2A1 PARP14 TK1 GMPS SLC30A9 LGALS1 MOGS CCNB1 BUB1B DCLRE1B MDC1 FIGNL1 XRCC3 POLA2 MND1 APOBEC3B CAB39 DNASE2 PASK SAE1 UBE4A WNK3 SLBP FAM111A MLF1 INP
9	GO:0006807	nitrogen compound metabolic process	0.00287221	1.23022	-0.045	0.388	GAPDH MAX RPA1 UMPS CTSB NUP88 CPM PLAU AURKA CDC25B TGFB1 USP19 TIMELESS TGFBI GSTK1 AP2M1 CHST11 PARP14 TK1 GMPS SLC30A9 LGALS1 MOGS CCNB1 BUB1B DCLRE1B MDC1 FIGNL1 XRCC3 POLA2 MND1 APOBEC3B CAB39 DNASE2 PASK SAE1 UBE4A WNK3 SLBP FAM111A MLF1 AK1 PGD PD
9	GO:0008152	metabolic process	0.00200571	1.20812	-0.124	0.417	GAPDH G6PC3 MAX RPA1 UMPS CTSB NUP88 CPM COL5A1 PLAU AURKA CDC25B ITGB4 TGFB1 USP19 TIMELESS TGFBI GSTK1 AP2M1 CHST11 SLC2A1 PARP14 TK1 GMPS SLC30A9 LGALS1 MOGS CCNB1 BUB1B DCLRE1B MDC1 FIGNL1 XRCC3 POLA2 MND1 APOBEC3B CAB39 DNASE2 PASK SAE1 UBE4A WNK3 SL
10	GO:0098734	macromolecule depalmitoylation	0.0245031	21.5394	0.308	0.508	PPT1 LYPLAL1 LYPLA2
10	GO:1901135	carbohydrate derivative metabolic process	0.00278428	1.80435	0.115	0.494	GAPDH G6PC3 UMPS TGFB1 CHST11 TK1 GMPS MOGS FIGNL1 PGD IL1B HMMR FASN MAN2A2 PPT1 ADCY9 GLB1 DDOST PAPSS2 NT5E DERL2 TUSC3 KRTCAP2 TPST1 AHCY UGGT1 CAD NDUFS8 RRM1 SUMF2 ELOVL6 MAN1B1 GPD2 AGA LMAN1 NAGA ESYT1 TECR NME4 GPAA1 ACBD6 NDUFA11 B3GAT3 ATP5PB P
10	GO:0043412	macromolecule modification	0.0239852	1.35724	0.264	0.479	GAPDH NUP88 AURKA CDC25B TGFB1 USP19 PARP14 LGALS1 MOGS APOBEC3B CAB39 PASK SAE1 UBE4A WNK3 PDXP IL1B HBEGF ITGAV PSMA2 HDAC5 SMAD4 PDGFB TLR4 CDK8 RASA1 PTPRF CAMK2D MAPK1 STK11 CSK PPIB SEPHS1 NUP93 ENC1 HUWE1 MAN2A2 ZNF335 WFS1 BCR PPT1 LYPLAL1 SPTBN2
10	GO:0043170	macromolecule metabolic process	0.0127083	1.23684	0.208	0.463	GAPDH MAX RPA1 CTSB NUP88 CPM COL5A1 PLAU AURKA CDC25B TGFB1 USP19 TIMELESS TGFBI AP2M1 CHST11 PARP14 TK1 SLC30A9 LGALS1 MOGS CCNB1 BUB1B DCLRE1B MDC1 XRCC3 POLA2 MND1 APOBEC3B CAB39 DNASE2 PASK SAE1 UBE4A WNK3 SLBP FAM111A MLF1 PDXP CCDC115 GATB IL1B HBE
10	GO:0071704	organic substance metabolic process	0.00402183	1.20294	0.093	0.448	GAPDH G6PC3 MAX RPA1 UMPS CTSB NUP88 CPM COL5A1 PLAU AURKA CDC25B TGFB1 USP19 TIMELESS TGFBI GSTK1 AP2M1 CHST11 SLC2A1 PARP14 TK1 GMPS SLC30A9 LGALS1 MOGS CCNB1 BUB1B DCLRE1B MDC1 FIGNL1 XRCC3 POLA2 MND1 APOBEC3B CAB39 DNASE2 PASK SAE1 UBE4A WNK3 SLBP FAM
11	GO:0036295	cellular response to increased oxygen levels	0.0394	10.4433	-0.655	-0.155	CCDC115 CAV1 ATP6AP1 ATP6V1A
11	GO:0071840	cellular component organization or biogenesis	0.000557192	1.31904	-0.625	0.039	GAPDH RPA1 NUP88 RABEP1 NSL1 COL5A1 AURKA ITGA3 ITGB4 COL6A2 TGFB1 TUBB TGFBI SHROOM3 GSTK1 AP2M1 SLC2A1 PARP14 RAB34 TK1 CCNB1 BUB1B DCLRE1B CENPW FIGNL1 XRCC3 POLA2 MND1 DNASE2 PSRC1 SLITRK4 ZC4H2 NRP1 COL18A1 PDXP CCDC115 ANXA6 HBEGF ITGAV HDAC5 SMAD4
12	GO:0018130	heterocycle biosynthetic process	0.0297037	1.6359	0.087	-0.208	GAPDH MAX RPA1 UMPS TGFB1 TK1 GMPS CCNB1 SLBP MLF1 AK1 CDK8 ARHGAP35 CSTF3 PWP1 PTTG1 FASN PPT1 ADCY9 BLM PAPSS2 NT5E KLF13 GTF2A2 GLIS3 DVL1 INTS3 CAD RRM1 TTF2 SNAPC4 ELOVL6 FECH DNPH1 GTF3C1 TECR SPRTN DVL2 TAF1C ZNF202 CLP1 IRF3 POLR2G ATP5PB MMS19 PA
12	GO:0019438	aromatic compound biosynthetic process	0.0309731	1.62903	0.097	-0.245	GAPDH MAX RPA1 UMPS TGFB1 TK1 GMPS CCNB1 SLBP MLF1 AK1 CDK8 ARHGAP35 CSTF3 PWP1 PTTG1 FASN PPT1 ADCY9 BLM PAPSS2 NT5E KLF13 GTF2A2 GLIS3 DVL1 INTS3 CAD RRM1 TTF2 SNAPC4 ELOVL6 FECH DNPH1 GTF3C1 TECR SPRTN DVL2 TAF1C ZNF202 CLP1 IRF3 POLR2G ATP5PB MMS19 PA
12	GO:0044249	cellular biosynthetic process	0.0427776	1.3512	0.019	-0.124	GAPDH MAX RPA1 UMPS TGFB1 TIMELESS GSTK1 CHST11 SLC2A1 TK1 GMPS MOGS CCNB1 POLA2 SLBP FAM111A MLF1 AK1 GATB IL1B CDK8 EEF1A2 ARHGAP35 CSTF3 PWP1 SEPHS1 PTTG1 INPP5E FASN ERG28 ASS1 PPT1 ADCY9 BLM CYBA DDOST PTGES2 PAPSS2 ACER3 CERS2 NT5E FURIN KLF13 GTF2A
12	GO:0034641	cellular nitrogen compound metabolic process	0.038268	1.30498	0.056	-0.061	GAPDH MAX RPA1 UMPS CPM TGFB1 TIMELESS GSTK1 TK1 GMPS SLC30A9 CCNB1 DCLRE1B MDC1 FIGNL1 XRCC3 POLA2 MND1 APOBEC3B DNASE2 SLBP FAM111A MLF1 AK1 PGD PDXP GATB CDK8 ECE1 MAOA EEF1A2 ARHGAP35 CSTF3 ELAC2 PWP1 SEPHS1 XPO5 PTTG1 HUWE1 FASN ASS1 PPT1 ADCY9 BLM P
12	GO:0044237	cellular metabolic process	7.9269e-05	1.26902	-0.067	-0.028	GAPDH G6PC3 MAX RPA1 UMPS CTSB NUP88 CPM AURKA CDC25B ITGB4 TGFB1 USP19 TIMELESS TGFBI GSTK1 AP2M1 CHST11 SLC2A1 PARP14 TK1 GMPS SLC30A9 LGALS1 MOGS CCNB1 BUB1B DCLRE1B MDC1 FIGNL1 XRCC3 POLA2 MND1 APOBEC3B CAB39 DNASE2 PASK SAE1 UBE4A WNK3 SLBP FAM111A M
